# TIST: Transcriptome and Histopathological Image Integrative Analysis for Spatial Transcriptomics

**DOI:** 10.1101/2022.07.23.501220

**Authors:** Yiran Shan, Qian Zhang, Wenbo Guo, Yanhong Wu, Yuxin Miao, Hongyi Xin, Qiuyu Lian, Jin Gu

**Affiliations:** MOE Key Laboratory of Bioinformatics, BNRIST Bioinformatics Division, Department of Automation, Tsinghua University, Beijing, 100084, China; UM-SJTU Joint Institute, Shanghai Jiao Tong University, Shanghai, 200240, China; Department of Automation, Shanghai Jiao Tong University, Shanghai 200240, China

**Keywords:** Spatial transcriptomics, Multimodal information integration, Spatial cluster identification, Gene expression enhancement, Noise reduction

## Abstract

Sequencing-based spatial transcriptomics (ST) is an emerging technique to study in situ gene expression patterns at the whole-genome scale. In addition to transcriptomic data, the technique usually generates matched histopathological images for the same tissue sample. ST data analysis is complicated by severe technical noise; matched histopathological images with high spatial continuity and resolution introduce complementary cellular phenotypical information and provide a chance to mitigate the noise in ST data. Hence, we propose a novel ST data analysis method called transcriptome and histopathological image integrative analysis for spatial transcriptomics (TIST), which integrates the information from sequencing-based ST data and histopathological images. TIST uses a Markov random field (MRF) model to learn the macroscopic cellular features from histopathological images and devises a random-walk-based strategy to integrate the extracted image features, the transcriptomic features and the location information for spatial cluster (SC) identification and gene expression enhancement. We tested TIST both on simulated datasets and on 33 real datasets; we found that TIST achieved superior performance on multiple tasks, which illustrates the utility of this method in facilitating the discovery of biological insights from sequencing-based ST data.
