## Supplementary material for "TIST: Transcriptome and Histopathological Image Integrative Analysis for Spatial Transcriptomics": Table S1

### Sheet: Supplementary Table 1
Sample	Species	Fraction*(%)	Median Genes per Spot	Number of Spots Under Tissue	ST Data Type
Human Breast Cancer	Human	3.74	3671	4169	10X
Breast Cancer Block A Section 1	Human	6.29	5394	3813	10X
Human Lymph Node	Human	10.58	5347	4033	10X
Human Spinal Cord	Human	15.13	2253	2809	10X
Human Cerebellum Neuroscience	Human	6.75	2865	4916	10X
Human Colorectal Cancer	Human	23.6	3538	3137	10X
Human Ovarian Cancer	Human	16.75	3464	3489	10X
Adult Mouse Cerebral Cortex	Mouse	8.35	5797	2698	10X
Mouse Brain Sagittal Anterior	Mouse	7.34	6015	2696	10X
Mouse Brain Sagittal Posterior	Mouse	6.97	4564	3339	10X
Mouse Kidney	Mouse	7.7	5799	1434	10X
HCC-1N	Human	10.93	2651	2956	10X
HCC-1L	Human	15.16	4017	2791	10X
HCC-1T	Human	18.8	4790	3184	10X
cHC-1N	Human	14.08	2732	2207	10X
cHC-1L	Human	3.71	4193	4516	10X
cHC-1T	Human	1.67	5019	4779	10X
HCC-2N	Human	6.06	1405	4628	10X
HCC-2L	Human	3.9	2876	4672	10X
HCC-2T	Human	2.94	3366	4733	10X
HCC-2P	Human	2.67	3059	4666	10X
HCC-3N	Human	3.58	2905	4289	10X
HCC-3L	Human	2.13	3043.5	4758	10X
HCC-3T	Human	1.83	4058	4456	10X
HCC-4N	Human	6.16	622	4397	10X
HCC-4L	Human	6.81	3861	4113	10X
HCC-4T	Human	6.26	4276.5	4162	10X
ICC-1L	Human	2.79	4647.5	4654	10X
HCC-5A	Human	11.71	2024.5	3460	10X
HCC-5B	Human	11.6	1406	3958	10X
HCC-5C	Human	15.67	1501	3777	10X
HCC-5D	Human	4.08	1473.5	4352	10X
Mouse Normal Liver	Mouse	Not Available	429	3429	Seq-Scope
*: fraction of the UMI counts in the empty area of the whole section.
