## Supplementary material for "TIST: Transcriptome and Histopathological Image Integrative Analysis for Spatial Transcriptomics": Table S2

### Sheet: Supplementary Table 2
Region Name Abbreviated	Region Name
BS-IB-DORpm	Brain Stem-InterBrain-thalamus, polymodal association cortex related
BS-IB-DORpm-RT+GENd	Brain Stem-InterBrain-thalamus, polymodal association cortex related- Reticular nucleus of the Thalamus and geniculate group, ventral thalamus
BS-IB-DORsm	Brain Stem-InterBrain-thalamus, sensory-motor cortex related
BS-IB-HY	Brain Stem-InterBrain-HYpothalamus
CNU	Cerebral NUclei
CTX-HPF-HIP	Cerebral corTeX-Hippocampal formation-Hippocampal region
CTX-HPF-HIP-CA-sp	Cerebral corTeX-Hippocampal formation-Hippocampal region-Cornu Ammonis-pyramidal layer
CTX-HPF-HIP-DG-sg	Cerebral corTeX-Hippocampal formation-Hippocampal region- Dentate Gyrus- granule cell layer
CTX-Isocortex-inner	Cerebral corTeX-Isocortex-Inner layer
CTX-Isocortex-outer	Cerebral corTeX-Isocortex-Outer layer
CTX-OLF-PIR	Cerebral corTeX-OLFactory areas-PIRiform area
VS-VL	Ventricular Systems-lateral ventricle
fiber_tracts-alv+v3	fiber tracts-alveus and third ventricle
fiber_tracts-cpd	fiber tracts-cerebal peduncle
fiber_tracts-lfbs+mfbs	fiber tracts-lateral forebrain bundle system and medial forebrain bundle system
fiber_tracts-sm	fiber tracts-stria medullaris
CTX-Isocortex-middle	Cerebral corTeX-Isocortex-Middle layer
