## Supplementary material for "TIST: Transcriptome and Histopathological Image Integrative Analysis for Spatial Transcriptomics": Table S3

### Sheet: Supplementary Table 3
Gene	Dropout Rate
	0.1	0.2	0.3	0.4	0.5	0.6	0.7
	Recovery Rate
1110008P14Rik	1	1	1	1	0.67	0.36	0.03
6330403K07Rik	1	1	1	0.98	0.51	0.28	0.01
Adarb1	1	1	1	1	1	0.73	0.29
Adcy1	1	1	1	1	0.74	0.38	0.08
Ahi1	1	1	1	1	0.93	0.57	0.2
Arpc5	1	1	1	1	1	1	0.26
Arpp21	0.82	0.71	0.62	0.43	0.26	0.1	0.02
Atp2b1	1	1	1	1	1	0.51	0.13
Baiap3	0.36	0.38	0.41	0.48	0.56	0.59	0.8
C1ql2	0.5	0.55	0.6	0.69	0.8	1	1
Camk2n1	1	1	1	0.5	0.09	0.05	0.55
Ccdc153	1	1	1	1	1	1	1
Cnp	1	1	1	1	1	0.77	0.35
Col1a2	0.29	0.3	0.36	0.46	0.52	0.62	0.95
Crlf1	0.43	0.45	0.49	0.52	0.66	0.78	0.87
Ctxn3	0.31	0.36	0.4	0.49	0.57	0.68	0.99
Dclk1	1	1	1	1	0.91	0.59	0.15
Ddn	0.49	0.44	0.35	0.26	0.13	0.04	0
Dsp	1	1	1	1	1	1	1
Dynlrb2	1	1	1	1	1	1	1
Enpp2	1	1	1	1	1	0.84	0.49
Epop	0.31	0.28	0.26	0.24	0.23	0.25	0.27
Fam163b	0.34	0.29	0.27	0.19	0.11	0.06	0.06
Folr1	0.91	0.96	1	1	1	1	1
Hap1	0.35	0.26	0.21	0.14	0.07	0.02	0
Hpca	1	1	0.97	0.67	0.41	0.14	0.06
Kcne2	1	1	1	1	1	1	1
Kl	0.34	0.36	0.39	0.44	0.5	0.6	0.67
Klk8	0.42	0.47	0.52	0.62	0.68	0.74	1
Lypd1	0.58	0.51	0.4	0.24	0.15	0.05	0.01
Mal	1	1	1	0.92	0.65	0.33	0.14
Mbp	1	1	0.9	0.44	0.19	0.13	0.47
Mef2c	0.79	0.65	0.57	0.46	0.33	0.16	0.04
Mgp	0.42	0.35	0.27	0.17	0.19	0.08	0.07
Mobp	1	1	0.94	0.74	0.52	0.34	0.19
Ndn	1	1	1	1	0.85	0.36	0.01
Nptxr	1	0.96	0.74	0.53	0.34	0.1	0.08
Plp1	1	1	1	0.8	0.41	0.24	0.27
Ptgds	1	1	1	1	0.52	0.24	0.33
Rasgrf2	0.3	0.24	0.2	0.13	0.08	0.04	0.05
Resp18	1	1	1	0.99	0.6	0.3	0.04
Rora	1	1	1	1	0.73	0.55	0.23
Slc6a11	1	0.94	0.82	0.7	0.43	0.2	0.07
Slc6a13	0.82	0.91	0.97	1	1	1	1
Snap25	1	1	0.81	0.39	0.06	0.08	0.51
Sparc	1	1	1	1	0.88	0.33	0.11
Spink8	0.38	0.45	0.5	0.55	0.57	0.75	1
Tmem212	1	1	1	1	1	1	1
Ttr	1	1	1	1	1	0.79	0.2
