## Supplementary material for "TIST: Transcriptome and Histopathological Image Integrative Analysis for Spatial Transcriptomics": Table S4

### Sheet: Supplementary Table 4
Ligands	Receptors	Identified SC	Literature Report
Tgfb2	Tgfbr1+Tgfbr2	SC_9	serves a critical role in late-stage adult neurogenesis.
Tgfb2	Acvr1c+Tgfbr2	SC_3, SC_9	participates in the rodent central nervous system during postnatal development.
Tgfb2	Acvr1b+Tgfbr2	SC_3, SC_9	participates in the rodent central nervous system during postnatal development.
Tgfb2	Acvr1+Tgfbr1	SC_3, SC_9	participates in the rodent central nervous system during postnatal development.
Ptn	Ptprz1	SC_2	affects neurons by regulating dendritic length and complexity and spine density.
Psap	Gpr37l1	SC_2	participates in modulating the activity and function of neurons by acting with neuron-derived neurotrophic factor, potentially regulating memory encoding and retrieval.
Npy	Npylr	SC_3, SC_9	reduces glutamatergic neurotransmission onto pyramidal cells and involve in synaptic transmission in hippocampus.
Fgf5	Fgfr2	SC_9	has biological roles in ranging from brain development, neuronal replacement to adult plasticity.
Fgf5	Fgfr1	SC_9	has biological roles in ranging from brain development, neuronal replacement to adult plasticity.
